# TWIST1 and chromatin regulatory proteins interact to guide neural crest cell differentiation

**DOI:** 10.1101/2020.09.06.285387

**Authors:** Xiaochen Fan, V. Pragathi Masamsetti, Jane Q. J. Sun, Kasper Engholm-Keller, Pierre Osteil, Joshua Studdert, Mark E. Graham, Nicolas Fossat, Patrick P.L. Tam

## Abstract

Protein interaction is critical molecular regulatory activity underlining cellular functions and precise cell fate choices. Using TWIST1 BioID-proximity-labelling and network propagation analyses, we discovered and characterized a TWIST-chromatin regulatory module (TWIST1-CRM) in the neural crest cell (NCC). Combinatorial perturbation of core members of TWIST1-CRM: TWIST1, CHD7, CHD8, and WHSC1 in cell models and mouse embryos revealed that loss of the function of the regulatory module resulted in abnormal specification of NCCs and compromised craniofacial tissue patterning. Our results showed that in the course of cranial neural crest differentiation, phasic activity of TWIST1 and the interacting chromatin regulators promote the choice of NCC fate while suppressing neural stem cell fates, and subsequently enhance ectomesenchyme potential and cell motility. We have revealed the connections between TWIST1 and potential neurocristopathy factors which are functionally interdependent in NCC specification. Moreover, the NCC module participate in the genetic circuit delineating dorsal-ventral patterning of neural progenitors in the neuroepithelium.
