## Supplemental_Table_S2 for "TWIST1 and chromatin regulatory proteins interact to guide neural crest cell differentiation"

### Sheet: Clusters
Module 1	Module 2	Module 3
Foxm1	Nfat5	Nfrkb
Kdm2a	Mphosph10	Runx2
Hmg20a	Utp3	Tfap2a
Lrwd1	Hspa1b	Gtf2i
Zbtb33	Utp14a	Tfe3
Yeats2	Gnl2	Prrx1
Whsc1l1	Mki67ip	Prrx2
Nsd1	Bop1	Tcf4
Mecom	Ftsj3	Tcf12
Atad5	Gnl3l	Twist1
Zfp516	Utp18	Tcf3
Zfp62	Kri1	Yy1
Zfp148	Rrp1b	Twist2
Zfx	Aatf
Zbtb43	Fbl
Uhrf2	Cebpz
Tcf20	Esf1
Nr2c2	Rbm19
Nr2c1	Nvl
Smchd1
Arhgef40
Hsp90ab1
Top2a
Top2b
Smarce1
Pbrm1
Acaca
Ehmt2
Brd7
Cenph
Incenp
Chd9
Mybbp1a
Fen1
Sin3b
Lin54
Nup155
Uhrf1
Whsc1
Tpx2
Hells
Chd1
Wiz
Twist2
Kif20b
Chd8
Ttf2
Lig3
Xpo5
Lama2
Chd7
Topbp1

### Sheet: Module 1
GO: Biological Process [Display Chart] 52 input genes in category / 1495 annotations before applied cutoff / 18623 genes in category
	ID	Name	Source	pValue	FDR B&H	FDR B&Y	Bonferroni	Genes from Input	Genes in Annotation
1	GO:0051276	chromosome organization		4.189e-19	6.263e-16	4.94e-15	6.263e-16	27	1189
2	GO:0006325	chromatin organization		3.86e-16	2.885e-13	2.276e-12	5.77e-13	21	770
3	GO:2000113	negative regulation of cellular macromolecule biosynthetic process		1.071e-12	4.767e-10	3.76e-09	1.601e-09	23	1452
4	GO:0010629	negative regulation of gene expression		1.275e-12	4.767e-10	3.76e-09	1.907e-09	24	1627
5	GO:0010558	negative regulation of macromolecule biosynthetic process		3.633e-12	1.086e-09	8.567e-09	5.431e-09	23	1540
6	GO:0045892	negative regulation of transcription, DNA-templated		5.966e-12	1.486e-09	1.172e-08	8.919e-09	21	1261
7	GO:0031327	negative regulation of cellular biosynthetic process		8.52e-12	1.82e-09	1.435e-08	1.274e-08	23	1605
8	GO:1903507	negative regulation of nucleic acid-templated transcription		1.112e-11	1.876e-09	1.48e-08	1.662e-08	21	1303
9	GO:0009890	negative regulation of biosynthetic process		1.246e-11	1.876e-09	1.48e-08	1.863e-08	23	1635
10	GO:0051172	negative regulation of nitrogen compound metabolic process		1.327e-11	1.876e-09	1.48e-08	1.983e-08	23	1640
11	GO:1902679	negative regulation of RNA biosynthetic process		1.381e-11	1.876e-09	1.48e-08	2.064e-08	21	1318
12	GO:0045934	negative regulation of nucleobase-containing compound metabolic process		2.092e-11	2.607e-09	2.056e-08	3.128e-08	22	1508
13	GO:0051253	negative regulation of RNA metabolic process		2.712e-11	3.119e-09	2.46e-08	4.055e-08	21	1366
14	GO:0007049	cell cycle		4.486e-10	4.79e-08	3.778e-07	6.707e-07	22	1766
15	GO:0016569	covalent chromatin modification		3.957e-09	3.944e-07	3.11e-06	5.915e-06	12	462
16	GO:0006357	regulation of transcription by RNA polymerase II		1.338e-08	1.251e-06	9.864e-06	2.001e-05	21	1916
17	GO:0018205	peptidyl-lysine modification		2.05e-08	1.803e-06	1.422e-05	3.065e-05	11	426
18	GO:0006259	DNA metabolic process		4.966e-08	4.125e-06	3.253e-05	7.424e-05	15	992
19	GO:0000122	negative regulation of transcription by RNA polymerase II		2.252e-07	1.772e-05	0.0001398	0.0003367	13	806
20	GO:0006338	chromatin remodeling		3.464e-07	2.589e-05	0.0002042	0.0005179	7	164
21	GO:0016570	histone modification		3.685e-07	2.623e-05	0.0002069	0.0005509	10	447
22	GO:0022402	cell cycle process		6.393e-07	4.344e-05	0.0003426	0.0009557	16	1385
23	GO:0010216	maintenance of DNA methylation		7.13e-07	4.635e-05	0.0003656	0.001066	3	7
24	GO:0006261	DNA-dependent DNA replication		1.924e-06	0.0001199	0.0009454	0.002877	6	134
25	GO:0051173	positive regulation of nitrogen compound metabolic process		2.621e-06	0.0001568	0.001236	0.003919	18	1944
26	GO:0006260	DNA replication		4.833e-06	0.0002779	0.002192	0.007225	8	346
27	GO:0000280	nuclear division		5.142e-06	0.0002847	0.002246	0.007688	10	599
28	GO:0045935	positive regulation of nucleobase-containing compound metabolic process		5.368e-06	0.0002866	0.002261	0.008025	17	1832
29	GO:1902275	regulation of chromatin organization		7.117e-06	0.0003669	0.002894	0.01064	6	168
30	GO:0010628	positive regulation of gene expression		8.169e-06	0.0004071	0.003211	0.01221	17	1890
31	GO:0048285	organelle fission		8.705e-06	0.0004198	0.003311	0.01301	10	636
32	GO:0031328	positive regulation of cellular biosynthetic process		1.016e-05	0.0004745	0.003742	0.01518	17	1921
33	GO:0034968	histone lysine methylation		1.308e-05	0.0005754	0.004539	0.01955	5	109
34	GO:0009891	positive regulation of biosynthetic process		1.318e-05	0.0005754	0.004539	0.0197	17	1959
35	GO:1902680	positive regulation of RNA biosynthetic process		1.347e-05	0.0005754	0.004539	0.02014	15	1546
36	GO:0010557	positive regulation of macromolecule biosynthetic process		1.634e-05	0.0006607	0.005211	0.02443	16	1777
37	GO:0051726	regulation of cell cycle		1.635e-05	0.0006607	0.005211	0.02445	12	1008
38	GO:0051254	positive regulation of RNA metabolic process		1.926e-05	0.0007578	0.005977	0.0288	15	1593
39	GO:0018022	peptidyl-lysine methylation		2.002e-05	0.0007673	0.006052	0.02992	5	119
40	GO:0016571	histone methylation		3.806e-05	0.001423	0.01122	0.0569	5	136
41	GO:0006346	methylation-dependent chromatin silencing		3.987e-05	0.001454	0.01147	0.05961	3	24
42	GO:1903047	mitotic cell cycle process		4.208e-05	0.001498	0.01181	0.06291	11	931
43	GO:0009790	embryo development		5.265e-05	0.001759	0.01388	0.07871	12	1135
44	GO:0045893	positive regulation of transcription, DNA-templated		5.33e-05	0.001759	0.01388	0.07968	14	1528
45	GO:1903508	positive regulation of nucleic acid-templated transcription		5.33e-05	0.001759	0.01388	0.07968	14	1528
46	GO:0045786	negative regulation of cell cycle		5.413e-05	0.001759	0.01388	0.08092	8	484
47	GO:0032508	DNA duplex unwinding		5.976e-05	0.001901	0.01499	0.08935	4	76
48	GO:0032392	DNA geometric change		7.671e-05	0.002389	0.01884	0.1147	4	81
49	GO:0072331	signal transduction by p53 class mediator		8.85e-05	0.0027	0.0213	0.1323	6	263
50	GO:0040029	regulation of gene expression, epigenetic		9.226e-05	0.002715	0.02141	0.1379	6
5: Mouse Phenotype [Display Chart] 41 input genes in category / 1664 annotations before applied cutoff / 9553 genes in category
	ID	Name	Source	pValue	FDR B&H	FDR B&Y	Bonferroni	Genes from Input	Genes in Annotation
1	MP:0012167	abnormal epigenetic regulation of gene expression		7.117e-08	0.0001177	0.000941	0.0001184	7	87
2	MP:0008762	embryonic lethality		1.415e-07	0.0001177	0.000941	0.0002354	23	1822
3	MP:0005380	embryo phenotype		6.789e-07	0.000333	0.002662	0.00113	22	1812
4	MP:0006207	embryonic lethality during organogenesis		8.006e-07	0.000333	0.002662	0.001332	16	954
5	MP:0014134	abnormal embryo morphology		1.338e-06	0.0004452	0.003559	0.002226	19	1408
6	MP:0011098	embryonic lethality during organogenesis, complete penetrance		1.121e-05	0.003108	0.02484	0.01865	13	768
7	MP:0004196	abnormal prenatal growth/weight/body size		1.39e-05	0.003304	0.02641	0.02313	16	1184
8	MP:0002086	abnormal extraembryonic tissue morphology		2.552e-05	0.005308	0.04244	0.04247	12	705
9	MP:0010866	abnormal prenatal body size		5.16e-05	0.00954	0.07627	0.08586	13	886
10	MP:0001672	abnormal embryo development		6.066e-05	0.01009	0.08069	0.1009	14	1037
11	MP:0008442	disorganized cortical plate		0.0001783	0.02697	0.2156	0.2966	2	5
12	MP:0014137	abnormal preimplantation embryo morphology		0.0002181	0.02719	0.2174	0.3628	6	205
13	MP:0004957	abnormal blastocyst morphology		0.0002181	0.02719	0.2174	0.3628	6	205
14	MP:0001698	decreased embryo size		0.0002288	0.02719	0.2174	0.3807	10	623
15	MP:0001730	embryonic growth arrest		0.0002679	0.02972	0.2376	0.4458	7	303
16	MP:0005031	abnormal trophoblast layer morphology		0.0004373	0.04182	0.3343	0.7277	5	151
17	MP:0003077	abnormal cell cycle		0.0004497	0.04182	0.3343	0.7484	7	330
18	MP:0005033	abnormal trophoblast giant cell morphology		0.00046	0.04182	0.3343	0.7655	4	85
19	MP:0012057	abnormal mural trophectoderm morphology		0.000481	0.04182	0.3343	0.8003	4	86
20	MP:0004023	abnormal chromosome number		0.0005026	0.04182	0.3343	0.8363	4	87
21	MP:0010825	abnormal lung saccule morphology		0.0006493	0.0496	0.3965	1	3	40
22	MP:0002088	abnormal embryonic growth/weight/body size		0.0006557	0.0496	0.3965	1	12	990

### Sheet: Module 2
2: GO: Biological Process [Display Chart] 19 input genes in category / 505 annotations before applied cutoff / 18623 genes in category
	ID	Name	Source	pValue	FDR B&H	FDR B&Y	Bonferroni	Genes from Input	Genes in Annotation
1	GO:0042254	ribosome biogenesis		2.632e-17	1.329e-14	9.043e-14	1.329e-14	12	322
2	GO:0022613	ribonucleoprotein complex biogenesis		2.371e-15	5.987e-13	4.073e-12	1.197e-12	12	468
3	GO:0016072	rRNA metabolic process		1.823e-12	3.069e-10	2.088e-09	9.208e-10	9	267
4	GO:0006364	rRNA processing		8.579e-11	1.083e-08	7.368e-08	4.332e-08	8	260
5	GO:0034660	ncRNA metabolic process		1.396e-09	1.41e-07	9.59e-07	7.049e-07	9	563
6	GO:0034470	ncRNA processing		2.546e-09	2.143e-07	1.458e-06	1.286e-06	8	399
7	GO:0030490	maturation of SSU-rRNA		1.123e-07	8.099e-06	5.509e-05	5.669e-05	4	45
8	GO:0042274	ribosomal small subunit biogenesis		5.036e-07	3.179e-05	0.0002162	0.0002543	4	65
9	GO:0006396	RNA processing		1.509e-06	8.466e-05	0.0005759	0.0007619	8	913
10	GO:0000463	maturation of LSU-rRNA from tricistronic rRNA transcript (SSU-rRNA, 5.8S rRNA, LSU-rRNA)		4.416e-05	0.00223	0.01517	0.0223	2	10
11	GO:0010923	negative regulation of phosphatase activity		5.136e-05	0.002358	0.01604	0.02594	3	72
12	GO:0035308	negative regulation of protein dephosphorylation		6.526e-05	0.002734	0.0186	0.03296	3	78
13	GO:0035305	negative regulation of dephosphorylation		7.039e-05	0.002734	0.0186	0.03555	3	80
14	GO:0031167	rRNA methylation		0.0001853	0.006685	0.04548	0.09359	2	20
15	GO:0000466	maturation of 5.8S rRNA from tricistronic rRNA transcript (SSU-rRNA, 5.8S rRNA, LSU-rRNA)		0.0002047	0.006892	0.04688	0.1034	2	21
16	GO:0000470	maturation of LSU-rRNA		0.000225	0.007103	0.04832	0.1136	2	22
17	GO:0010921	regulation of phosphatase activity		0.0003462	0.01028	0.06996	0.1748	3	137
18	GO:0000154	rRNA modification		0.0003669	0.01029	0.07003	0.1853	2	28
19	GO:0031400	negative regulation of protein modification process		0.0004413	0.01173	0.07979	0.2229	5	666
20	GO:0000460	maturation of 5.8S rRNA		0.0004803	0.01213	0.0825	0.2425	2	32
21	GO:0035304	regulation of protein dephosphorylation		0.0005551	0.0132	0.08981	0.2803	3	161
22	GO:0000462	maturation of SSU-rRNA from tricistronic rRNA transcript (SSU-rRNA, 5.8S rRNA, LSU-rRNA)		0.0005751	0.0132	0.08981	0.2904	2	35
23	GO:0035303	regulation of dephosphorylation		0.0006175	0.01356	0.09223	0.3118	3	167
24	GO:0051248	negative regulation of protein metabolic process		0.0008584	0.01806	0.1229	0.4335	6	1183
25	GO:0032757	positive regulation of interleukin-8 production		0.0009937	0.02007	0.1366	0.5018	2	46
26	GO:0001510	RNA methylation		0.001576	0.02943	0.2002	0.7957	2	58
27	GO:0042273	ribosomal large subunit biogenesis		0.00163	0.02943	0.2002	0.8231	2	59
28	GO:0032677	regulation of interleukin-8 production		0.001798	0.02943	0.2002	0.908	2	62
29	GO:0033967	box C/D snoRNA metabolic process		0.00204	0.02943	0.2002	1	1	2
30	GO:0000448	cleavage in ITS2 between 5.8S rRNA and LSU-rRNA of tricistronic rRNA transcript (SSU-rRNA, 5.8S rRNA, LSU-rRNA)		0.00204	0.02943	0.2002	1	1	2
31	GO:2000016	negative regulation of determination of dorsal identity		0.00204	0.02943	0.2002	1	1	2
32	GO:0034963	box C/D snoRNA processing		0.00204	0.02943	0.2002	1	1	2
33	GO:0000494	box C/D snoRNA 3'-end processing		0.00204	0.02943	0.2002	1	1	2
34	GO:0044324	regulation of transcription involved in anterior/posterior axis specification		0.00204	0.02943	0.2002	1	1	2
35	GO:1990258	histone glutamine methylation		0.00204	0.02943	0.2002	1	1	2
36	GO:0032637	interleukin-8 production		0.002158	0.03027	0.2059	1	2	68
37	GO:0000453	enzyme-directed rRNA 2'-O-methylation		0.003058	0.04064	0.2764	1	1	3
38	GO:0000451	rRNA 2'-O-methylation		0.003058	0.04064	0.2764	1	1	3
39	GO:0070426	positive regulation of nucleotide-binding oligomerization domain containing signaling pathway		0.004075	0.04786	0.3256	1	1	4
40	GO:0032929	negative regulation of superoxide anion generation		0.004075	0.04786	0.3256	1	1	4
41	GO:0070370	cellular heat acclimation		0.004075	0.04786	0.3256	1	1	4
42	GO:0018364	peptidyl-glutamine methylation		0.004075	0.04786	0.3256	1	1	4
43	GO:0070434	positive regulation of nucleotide-binding oligomerization domain containing 2 signaling pathway		0.004075	0.04786	0.3256	1	1	4
44	GO:0032269	negative regulation of cellular protein metabolic process		0.004327	0.04967	0.3379	1	5	1112
5: Mouse Phenotype [Display Chart] 6 input genes in category / 232 annotations before applied cutoff / 9553 genes in category
	ID	Name	Source	pValue	FDR B&H	FDR B&Y	Bonferroni	Genes from Input	Genes in Annotation
1	MP:0012111	failure of morula compaction		4.926e-06	0.001143	0.006887	0.001143	2	6
2	MP:0011094	embryonic lethality before implantation, complete penetrance		7.186e-05	0.008336	0.05023	0.01667	3	149
3	MP:0006204	embryonic lethality before implantation		0.00012	0.009284	0.05595	0.02785	3	177
4	MP:0001730	embryonic growth arrest		0.0005885	0.03413	0.2057	0.1365	3	303
5	MP:0009781	abnormal preimplantation embryo development		0.000942	0.04371	0.2634	0.2185	2	77
6	MP:0011378	abnormal kidney outer medulla inner stripe morphology		0.001256	0.04856	0.2926	0.2914	1	2

### Sheet: Module 3
2: GO: Biological Process [Display Chart] 13 input genes in category / 776 annotations before applied cutoff / 18623 genes in category
	ID	Name	Source	pValue	FDR B&H	FDR B&Y	Bonferroni	Genes from Input	Genes in Annotation
1	GO:0048701	embryonic cranial skeleton morphogenesis		5.261e-13	4.083e-10	2.953e-09	4.083e-10	6	51
2	GO:1904888	cranial skeletal system development		1.617e-12	6.274e-10	4.537e-09	1.255e-09	6	61
3	GO:0048704	embryonic skeletal system morphogenesis		4.108e-11	1.062e-08	7.684e-08	3.187e-08	6	103
4	GO:0048706	embryonic skeletal system development		2.234e-10	4.333e-08	3.134e-07	1.733e-07	6	136
5	GO:0006357	regulation of transcription by RNA polymerase II		8.534e-10	1.324e-07	9.579e-07	6.622e-07	11	1916
6	GO:0045944	positive regulation of transcription by RNA polymerase II		4.656e-09	6.021e-07	4.355e-06	3.613e-06	9	1094
7	GO:0048705	skeletal system morphogenesis		5.447e-09	6.039e-07	4.367e-06	4.227e-06	6	231
8	GO:2000026	regulation of multicellular organismal development		2.469e-08	2.365e-06	1.711e-05	1.916e-05	10	1893
9	GO:0035113	embryonic appendage morphogenesis		3.048e-08	2.365e-06	1.711e-05	2.365e-05	5	143
10	GO:0030326	embryonic limb morphogenesis		3.048e-08	2.365e-06	1.711e-05	2.365e-05	5	143
11	GO:0048562	embryonic organ morphogenesis		4.253e-08	3e-06	2.17e-05	3.3e-05	6	326
12	GO:0035107	appendage morphogenesis		6.632e-08	3.959e-06	2.863e-05	5.146e-05	5	167
13	GO:0035108	limb morphogenesis		6.632e-08	3.959e-06	2.863e-05	5.146e-05	5	167
14	GO:0048598	embryonic morphogenesis		8.549e-08	4.216e-06	3.049e-05	6.634e-05	7	648
15	GO:0045893	positive regulation of transcription, DNA-templated		8.694e-08	4.216e-06	3.049e-05	6.746e-05	9	1528
16	GO:1903508	positive regulation of nucleic acid-templated transcription		8.694e-08	4.216e-06	3.049e-05	6.746e-05	9	1528
17	GO:1902680	positive regulation of RNA biosynthetic process		9.626e-08	4.394e-06	3.178e-05	7.47e-05	9	1546
18	GO:0060173	limb development		1.23e-07	4.846e-06	3.505e-05	9.547e-05	5	189
19	GO:0048736	appendage development		1.23e-07	4.846e-06	3.505e-05	9.547e-05	5	189
20	GO:0051254	positive regulation of RNA metabolic process		1.249e-07	4.846e-06	3.505e-05	9.692e-05	9	1593
21	GO:0009790	embryo development		1.816e-07	6.71e-06	4.853e-05	0.0001409	8	1135
22	GO:0045595	regulation of cell differentiation		2.184e-07	7.705e-06	5.572e-05	0.0001695	9	1699
23	GO:0010557	positive regulation of macromolecule biosynthetic process		3.222e-07	1.087e-05	7.861e-05	0.00025	9	1777
24	GO:0000122	negative regulation of transcription by RNA polymerase II		3.785e-07	1.205e-05	8.713e-05	0.0002937	7	806
25	GO:0045892	negative regulation of transcription, DNA-templated		4.094e-07	1.205e-05	8.713e-05	0.0003177	8	1261
26	GO:0048568	embryonic organ development		4.131e-07	1.205e-05	8.713e-05	0.0003206	6	479
27	GO:0045935	positive regulation of nucleobase-containing compound metabolic process		4.192e-07	1.205e-05	8.713e-05	0.0003253	9	1832
28	GO:1903507	negative regulation of nucleic acid-templated transcription		5.268e-07	1.46e-05	0.0001056	0.0004088	8	1303
29	GO:0010628	positive regulation of gene expression		5.485e-07	1.468e-05	0.0001061	0.0004256	9	1890
30	GO:1902679	negative regulation of RNA biosynthetic process		5.753e-07	1.488e-05	0.0001076	0.0004464	8	1318
31	GO:0031328	positive regulation of cellular biosynthetic process		6.31e-07	1.58e-05	0.0001142	0.0004897	9	1921
32	GO:0051173	positive regulation of nitrogen compound metabolic process		6.991e-07	1.679e-05	0.0001214	0.0005425	9	1944
33	GO:0009891	positive regulation of biosynthetic process		7.469e-07	1.679e-05	0.0001214	0.0005796	9	1959
34	GO:0001501	skeletal system development		7.477e-07	1.679e-05	0.0001214	0.0005803	6	530
35	GO:0051253	negative regulation of RNA metabolic process		7.572e-07	1.679e-05	0.0001214	0.0005876	8	1366
36	GO:0090596	sensory organ morphogenesis		1.137e-06	2.451e-05	0.0001773	0.0008823	5	296
37	GO:2000113	negative regulation of cellular macromolecule biosynthetic process		1.209e-06	2.535e-05	0.0001833	0.000938	8	1452
38	GO:0007423	sensory organ development		1.455e-06	2.972e-05	0.0002149	0.001129	6	594
39	GO:0045934	negative regulation of nucleobase-containing compound metabolic process		1.614e-06	3.183e-05	0.0002302	0.001252	8	1508
40	GO:0042471	ear morphogenesis		1.641e-06	3.183e-05	0.0002302	0.001273	4	132
41	GO:0035115	embryonic forelimb morphogenesis		1.872e-06	3.5e-05	0.0002531	0.001453	3	36
42	GO:0010558	negative regulation of macromolecule biosynthetic process		1.894e-06	3.5e-05	0.0002531	0.00147	8	1540
43	GO:0031327	negative regulation of cellular biosynthetic process		2.595e-06	4.683e-05	0.0003387	0.002014	8	1605
44	GO:0010629	negative regulation of gene expression		2.878e-06	5.076e-05	0.0003671	0.002233	8	1627
45	GO:0009890	negative regulation of biosynthetic process		2.987e-06	5.151e-05	0.0003726	0.002318	8	1635
46	GO:0051172	negative regulation of nitrogen compound metabolic process		3.057e-06	5.158e-05	0.000373	0.002373	8	1640
47	GO:0009887	animal organ morphogenesis		3.499e-06	5.667e-05	0.0004099	0.002715	7	1121
48	GO:0043009	chordate embryonic development		3.506e-06	5.667e-05	0.0004099	0.00272	6	691
49	GO:0035136	forelimb morphogenesis		3.707e-06	5.864e-05	0.0004241	0.002877	3	45
50	GO:0009792	embryo development ending in birth or egg hatching		3.778e-06	5.864e-05	0.0004241	0.002932	6	700
5: Mouse Phenotype [Display Chart] 12 input genes in category / 1156 annotations before applied cutoff / 9553 genes in category
	ID	Name	Source	pValue	FDR B&H	FDR B&Y	Bonferroni	Genes from Input	Genes in Annotation
1	MP:0004900	absent zygomatic arch		1.512e-08	1.748e-05	0.0001334	1.748e-05	3	5
2	MP:0011088	neonatal lethality, incomplete penetrance		1.148e-07	3.734e-05	0.0002849	0.0001327	7	388
3	MP:0005298	abnormal clavicle morphology		1.557e-07	3.734e-05	0.0002849	0.00018	4	42
4	MP:0000432	abnormal head morphology		1.755e-07	3.734e-05	0.0002849	0.0002029	9	965
5	MP:0005359	growth retardation of incisors		1.809e-07	3.734e-05	0.0002849	0.0002091	3	10
6	MP:0002058	neonatal lethality		1.938e-07	3.734e-05	0.0002849	0.000224	9	976
7	MP:0011087	neonatal lethality, complete penetrance		2.425e-07	4.005e-05	0.0003056	0.0002804	8	680
8	MP:0004337	clavicle hypoplasia		3.311e-07	4.675e-05	0.0003567	0.0003827	3	12
9	MP:0004508	abnormal pectoral girdle bone morphology		3.949e-07	4.675e-05	0.0003567	0.0004565	6	271
10	MP:0003056	abnormal hyoid bone morphology		4.044e-07	4.675e-05	0.0003567	0.0004675	4	53
11	MP:0003409	decreased width of hypertrophic chondrocyte zone		5.441e-07	5.564e-05	0.0004246	0.000629	4	57
12	MP:0000077	abnormal interparietal bone morphology		5.84e-07	5.564e-05	0.0004246	0.0006751	4	58
13	MP:0000074	abnormal neurocranium morphology		6.258e-07	5.564e-05	0.0004246	0.0007234	6	293
14	MP:0003743	abnormal facial morphology		8.213e-07	6.477e-05	0.0004942	0.0009495	8	796
15	MP:0004338	small clavicle		8.404e-07	6.477e-05	0.0004942	0.0009715	3	16
16	MP:0003869	ectopic cartilage		1.223e-06	7.988e-05	0.0006095	0.001414	3	18
17	MP:0030317	absent maxillary zygomatic process		1.448e-06	7.988e-05	0.0006095	0.001674	2	2
18	MP:0030456	abnormal odontoblast differentiation		1.448e-06	7.988e-05	0.0006095	0.001674	2	2
19	MP:0001341	absent eyelids		1.451e-06	7.988e-05	0.0006095	0.001677	3	19
20	MP:0005579	absent outer ear		1.451e-06	7.988e-05	0.0006095	0.001677	3	19
21	MP:0004469	abnormal zygomatic arch morphology		1.451e-06	7.988e-05	0.0006095	0.001677	3	19
22	MP:0003861	abnormal nervous system development		1.892e-06	9.702e-05	0.0007403	0.002188	9	1269
23	MP:0001953	respiratory failure		1.93e-06	9.702e-05	0.0007403	0.002232	5	187
24	MP:0000039	abnormal otic capsule morphology		2.645e-06	0.0001274	0.000972	0.003057	3	23
25	MP:0002081	perinatal lethality		2.854e-06	0.000132	0.001007	0.003299	9	1331
26	MP:0004506	abnormal pubis morphology		3.02e-06	0.0001343	0.001025	0.003491	3	24
27	MP:0000443	abnormal snout morphology		3.752e-06	0.0001481	0.00113	0.004337	5	214
28	MP:0000550	abnormal forelimb morphology		3.839e-06	0.0001481	0.00113	0.004437	5	215
29	MP:0000163	abnormal cartilage morphology		3.871e-06	0.0001481	0.00113	0.004475	6	400
30	MP:0013545	cleft hard palate		3.925e-06	0.0001481	0.00113	0.004538	4	93
31	MP:0000157	abnormal sternum morphology		4.017e-06	0.0001481	0.00113	0.004644	5	217
32	MP:0020823	absent pubic symphysis		4.337e-06	0.0001481	0.00113	0.005013	2	3
33	MP:0030297	outer ear hypoplasia		4.337e-06	0.0001481	0.00113	0.005013	2	3
34	MP:0002818	abnormal dentin morphology		4.356e-06	0.0001481	0.00113	0.005035	3	27
35	MP:0000552	abnormal radius morphology		4.84e-06	0.0001599	0.00122	0.005595	4	98
36	MP:0003935	abnormal craniofacial development		5.505e-06	0.0001768	0.001349	0.006363	6	425
37	MP:0005371	limbs/digits/tail phenotype		6.95e-06	0.0002171	0.001657	0.008034	8	1052
38	MP:0002100	abnormal tooth morphology		8.195e-06	0.000233	0.001777	0.009474	5	251
39	MP:0030254	abnormal dental arch morphology		8.356e-06	0.000233	0.001777	0.00966	5	252
40	MP:0000116	abnormal tooth development		8.541e-06	0.000233	0.001777	0.009873	4	113
41	MP:0000438	abnormal cranium morphology		8.565e-06	0.000233	0.001777	0.009901	7	733
42	MP:0009918	abnormal stylohyoid ligament morphology		8.667e-06	0.000233	0.001777	0.01002	2	4
43	MP:0030393	delayed fontanelle closure		8.667e-06	0.000233	0.001777	0.01002	2	4
44	MP:0000023	abnormal ear position		8.867e-06	0.000233	0.001777	0.01025	3	34
45	MP:0001954	respiratory distress		9.197e-06	0.000234	0.001785	0.01063	5	257
46	MP:0001575	cyanosis		9.552e-06	0.000234	0.001785	0.01104	5	259
47	MP:0000929	open neural tube		9.552e-06	0.000234	0.001785	0.01104	5	259
48	MP:0002116	abnormal craniofacial bone morphology		9.891e-06	0.000234	0.001785	0.01143	7	749
49	MP:0001340	abnormal eyelid morphology		9.917e-06	0.000234	0.001785	0.01146	5	261
50	MP:0009655	abnormal secondary palate development		1.049e-05	0.0002425	0.001851	0.01213	4	119
