## Supplemental_Table_S5 for "TWIST1 and chromatin regulatory proteins interact to guide neural crest cell differentiation"

### Sheet: Plate design
#	Group	Group 2	Group 3	Gene	well
1	NEC			Ctnna2	A1
2	NEC			Activin A	B1
3	NCC specifier		Common target	Id2	C1
4	NEC		Common target	Ncam	D1
5	Ventral NSC		Common target	Nestin	E1
6	Ectomesenchyme		Common target	Snail1	F1
7	NCC specifier		Common target	Msx2	G1
8	EMT up		Common target	Lamb1	H1
9	Ventral NSC		Common target	Jag1	A2
10			Common target	Itga9	B2
11			Common target	Ctgf	C2
12			Common target	Vcan	D2
13			Common target	Pdgfc	E2
14			Common target	Rdh10	F2
15	EMT down		Common target	Ctcf	G2
16	Ectoderm		Common target	Neurod1	H2
17	NCC specifier		Common target	Zic1	A3
18	EMT up		Common target	Pdgfra	B3
19	Mesoderm		Common target	Flk1	C3
20	Endoderm			Gsc	D3
21	Endoderm			Pdx1	E3
22	EMT up			Vcam1	F3
23	EMT up			Ddr2	G3
24	Ventral NSC		Common target	Sema3C	H3
25			Common target	Six4	A4
26			Common target	Pias3	B4
27			Common target	Cltc	C4
28			Common target	Plk3	D4
29			Common target	Nefm	E4
30			Common target	Fez1	F4
31			Common target	Dag1	G4
32			Common target	Cacnb3	H4
33			Common target	Jam2	A5
34	Dorsal NEC		Common target	Epha3	B5
35	Ectomesenchyme	Dorsal NEC	Common target	Gli3	C5
36	NCC	Sensory lineage		Sox10	D5
37			Common target	Asah1	E5
38	EMT down		Common target	Cdon	F5
39			Common target	Ddit4	G5
40			Common target	Fermt2	H5
41			Common target	Spock1	A6
42	EMT down		Common target	Muc1	B6
43	NCC specifier			Tfap2A	C6
44	Ventral NSC			Pax6	D6
45			Common target	Lrp2	E6
46	Ventral NSC	Sensory lineage	Common target	Gap43	F6
47	Ventral NSC		Common target	Cited2	G6
48	NSC		Common target	Tubb3	H6
49			Common target	Meis1	A7
50			Common target	Fn1	B7
51	NCC specifier		Common target	Id1	C7
52			Common target	Insm1	D7
53	Dorsal NEC		Common target	Ptn	E7
54			Common target	Epha7	F7
55			Common target	Meis2	G7
56			Common target	Nrp2	H7
57			Common target	Ephb2	A8
58			Common target	Pou4f1	B8
59	Dorsal NEC		Common target	Boc	C8
60			Common target	Chd7	D8
61				Chd8	E8
62				Whsc1	F8
63			Common target	Vegfa	G8
64	Ventral NSC		Common target	Olig2	H8
65	Pluripotency			Pou5F1	A9
66	Pluripotency			Nanog	B9
67	NSC	Sensory lineage	Common target	Sox2	C9
68	Pluripotency	Ectomesenchyme	Common target	Klf4	D9
69	Naïve			Esrrb	E9
70	Naïve			Dppa2	F9
71	Primed			T/Bra	G9
72	NCC specifier			Otx2	H9
73	Primed			Sox17	A10
74	Mesoderm		Common target	Mesp1	B10
75	Mesoderm		Common target	Mixl1	C10
76	Mesoderm		Common target	Thy1	D10
77	Endoderm		Common target	Gata6	E10
78	Endoderm		Common target	Rbm47	F10
79	Ventral NSC			Foxa2	G10
80	Common target		Common target	Bmp4	H10
81	Common target		Common target	Tgfbr2	A11
82	EMT up			Cdh2	B11
83	EMT up		Common target	Pcolce	C11
84	EMT up	Ectomesenchyme	Common target	Snail2	D11
85	EMT up	Ectomesenchyme	Common target	Twist1	E11
86	EMT down	Sensory lineage	Common target	Cdh1	F11
87	EMT down		Common target	Fgf10	G11
88	Dorsal NEC		Common target	Rgs2	H11
89	Ectomesenchyme		Common target	Spp1	A12
90	Housekeeping			Actb	B12
91	Housekeeping			Tbp	C12
92	Housekeeping			Gapdh	D12
93	Ectomesenchyme		Common target	Sox9	E12
94	EMT up		Common target	Tcf12	F12
95	NCC specifier		Common target	Msx1	G12
96	water			water	H12
