## Supplemental_Table_S6 for "TWIST1 and chromatin regulatory proteins interact to guide neural crest cell differentiation"

### Sheet: Imported data
Factor	Cell line	Alignment	Ref	Method		ID
TWIST1	NEC	hg38	This study	ChIP-seq for TWIST1 using anti-TWIST1 antibody (Abcam, ab50887)	This study	GSE130251
CHD8	NEC	hg38	Sugathan A, Biagioli M, Golzio C, Erdin S et al. CHD8 regulates neurodevelopmental pathways associated with autism spectrum disorder in neural progenitors. Proc Natl Acad Sci U S A 2014 Oct 21;111(42):E4468-77. PMID: 25294932	ChIP-seq for CHD8 using three different antibodies	Sugathan et al. 2014	GSE61487
CHD7	NEC	hg38	Sugathan A, Biagioli M, Golzio C, Erdin S et al. CHD8 regulates neurodevelopmental pathways associated with autism spectrum disorder in neural progenitors. Proc Natl Acad Sci U S A 2014 Oct 21;111(42):E4468-77. PMID: 25294932	ChIP-seq for CHD7 using CHD7 antibody (Bethyl A301-223A)	Sugathan et al. 2014	GSE61492
H3K4me	NEC	hg38	Ziller, M. J., Edri, R., Yaffe, Y., Donaghey, J., Pop, R., Mallard, W., Issner, R., Gifford, C. A., Goren, A., Xing, J., Gu, H., Cachiarelli, D., Tsankov, A., Epstein, C., Rinn, J. R., Mikkelsen, T. S., Kohlbacher, O., Gnirke, A., Bernstein, B. E., Elkabetz, Y. & Meissner, A. 2015. Dissecting neural differentiation regulatory networks through epigenetic footprinting. Nature, 518, 355-359.	ChIP-seq for histone mark H3K4me	Ziller et al., 2015	GSM1521738
H3K27ac	NEC	hg38		ChIP-seq for histone mark H3K27ac	Ziller et al., 2016	GSM1521755
H3K27me3	NEC	hg38		ChIP-seq for histone mark H3K27me3	Ziller et al., 2017	GSM1521736
PAX6	NEC	mm10	Hikichi, T., Matoba, R., Ikeda, T., Watanabe, A., Yamamoto, T., Yoshitake, S., Tamura-Nakano, M., Kimura, T., Kamon, M., Shimura, M., Kawakami, K., Okuda, A., Okochi, H., Inoue, T., Suzuki, A. & Masui, S. 2013. Transcription factors interfering with dedifferentiation induce cell type-specific transcriptional profiles. Proc Natl Acad Sci U S A, 110, 6412-7.	ChIP-seq for PAX6	Hikichi et al., 2013	GSM1012189
SOX2	NSC	mm10	Mistri, T. K., Devasia, A. G., Chu, L. T., Ng, W. P., Halbritter, F., Colby, D., Martynoga, B., Tomlinson, S. R., Chambers, I., Robson, P. & Wohland, T. 2015. Selective influence of Sox2 on POU transcription factor binding in embryonic and neural stem cells. EMBO Rep, 16, 1177-91.	ChIP-seq for SOX2	Mistri et al., 2015	GSM1711445
OLIG2	NSC	mm10	Kutejova, E., Sasai, N., Shah, A., Gouti, M. & Briscoe, J. 2016. Neural Progenitors Adopt Specific Identities by Directly Repressing All Alternative Progenitor Transcriptional Programs. Developmental cell, 36, 639-653.	ChIP-seq for OLIG2	Kutejova et al., 2016	ERS580651

### Sheet: siRNAs
SiRNA reagents
Label	siRNA ID	Sequence Start	Gene	Ratio
siWhsc1 #1	SASI_Mm01_00278608	658	Whsc1	1
siWhsc1 #2	SASI_Mm01_00278610	493	Whsc1
siWhsc1 #3	SASI_Mm02_00295201	3928	Whsc1
siChd7 #1	SASI_Mm02_00298181	2960	Chd7	0.25
siChd7 #2	SASI_Mm01_00234434	7666	Chd7	0.75
siChd7 #3	SASI_Mm01_00234436	8554	Chd7
siChd8 #1	SASI_Mm02_00351688	5531	Chd8
siChd8 #2	SASI_Mm02_00351689	2431	Chd8	0.25
siChd8 #3	SASI_Mm02_00351691	4866	Chd8	0.75
siHmg20a #1	SASI_Mm01_00144946	-	Hmg20a
siHmg20a #2	SASI_Mm01_00144947	-	Hmg20a	1
siTwist1 #1
siTwist1 #2				1
siTwist1 #3

### Sheet: Antibodies
Antibody target	Antibody	Species host	Species targeted	Monoclonal/Polyclonal	Company	Cat No	RRID
TWIST	⍺-TWIST1	mouse	mouse, rat, human	monoclonal	abcam	ab50887	AB_883294	cat# ab50887; RRID AB_883294
CHD7	⍺-CHD7	rabbit	mouse, human	polyclonal	abcam	ab117522	AB_10938324	cat# ab117522; RRID AB_10938324
CHD8	⍺-CHD8	rabbit	mouse, human	polyclonal	abcam	ab114126	AB_10859797	cat# ab114126; RRID AB_10859797
WHSC1/NSD2	⍺-WHSC1/NSD2	mouse	mouse, human	monoclonal	abcam	ab75359	AB_1310816	cat# ab75359; RRID AB_1310816
SOX2	⍺-SOX2	rabbit	mouse, human	polyclonal	Abcam	ab59776	AB_945584	cat# ab59776; RRID AB_945584
VINCULIN	⍺-VINCULIN	mouse	canine, mouse, chicken, rat, frog, bovine, human, turkey	monoclonal	sigma (Merck)	V9131	AB_477629	cat# V9131; RRID AB_477629
OCT3/4	⍺-OCT3/4	mouse	mouse, rat, human	monoclonal	Santa Cruz	sc-5279	AB_628051	cat# sc-5279; RRID AB_628051
TFAP2A	⍺-TFAP2A	Rabbit	mouse, human	polyclonal	abcam	ab52222	AB_867683	cat# ab52222; RRID AB_867683
NESTIN	⍺-NESTIN	Rabbit	mouse, canine, human	polyclonal	abcam	ab7659	AB_2298388	cat# ab7659; RRID AB_2298388
FLAG	⍺-FLAG	mouse	all	monoclonal	sigma (Merck)	F1804	AB_262044	cat# F1804; RRID AB_262044
HA	⍺-HA	rabbit	all	polyclonal	abcam	ab9110	AB_307019	cat# ab9110; RRID AB_307019

### Sheet: Cell lines
Cell line ID	Genotype
A2LoxCre	Wildtype
AC7-6-2	Twist1+/+;Chd7-/-
AC8-39-1	Twist1+/+;Chd8-/-
AW-20-2	Twist1+/+;Whsc1-/-
TC7-1-1	Twist1+/-;Chd7-/-
TC8-19-2	Twist1+/-;Chd8-/-
TW-26-1	Twist1+/-;Whsc1-/-
T2-3	Twist1+/-
T8-2	Twist1-/-
